# Transcriptomic and functional characterization indicate sexual dimorphism of discrete circadian neuron subtypes

**DOI:** 10.64898/2025.12.26.696620

**Authors:** Melina Pérez Torres, Ruihan Jiang, Nicholas Herndon, Dingbang Ma, Yerbol Z. Kurmangaliyev, Fang Guo, Michael Rosbash

**Affiliations:** Howard Hughes Medical Institute, Brandeis University, Waltham MA, 02454, USA; Department of Biology, Brandeis University, Waltham MA, 02454; NHC and CAMS Key Laboratory of Medical Neurobiology, Zhejiang University School of Medicine, Hangzhou 310058, China; Department of Neurobiology, Department of Neurology of Sir Run Run Shaw Hospital and School of Brain Science and Brain Medicine, Zhejiang University School of Medicine, Hangzhou 310058, China; Department of Molecular and Cell Biology, Harvard University, Cambridge MA, 02138; Interdisciplinary Research Center on Biology and Chemistry, Shanghai Institute of Organic Chemistry, Chinese Academy of Sciences, Shanghai, China

## Abstract

While many sexually dimorphic behaviors exhibit distinct time-of-day preferences, our understanding of how sex shapes the molecular and circuit properties of central brain neurons remain limited. Here, we uncover the transcriptomic and circuit basis of sexual dimorphism within the *Drosophila* circadian network. By leveraging single-cell RNA sequencing of male and female clock neurons, we identify specific subsets of dorsal lateral neurons (LNds), dorsal neurons 1p (DN1ps), and dorsal neurons 3 (DN3s) with dramatic dimorphic gene expression profiles. These sex differences are primarily characterized by cell-type-specific expression of genes involved in neural connectivity, particularly cell adhesion molecules (CAMs). Focusing on the dimorphic Cry-negative E3 LNds, we show that they form functionally active, synaptic connections with downstream *doublesex*-expressing pC1 and pCd-1 neurons, which serve as central regulators of dimorphic behaviors. Moreover, we demonstrate that formation and maintenance of these connections are mediated at least in part by sex-enriched CAMs, dpr9 in males and dpr3 in females. Thus, our work reveals sexual differentiation mechanisms at both the molecular and circuit levels, identifying specific molecules that sculpt sex-specific pathways to link the circadian clock to dimorphic outputs.
