## Supplementary material for "Transcriptomic and functional characterization indicate sexual dimorphism of discrete circadian neuron subtypes": Tables 1 and 2

### Sheet: Male_DEGs
	LNd-1	DN3-9b	DN3-9a	DN1p-4	DN1p-6	DN2	DN1a	DN1p-1	DN1p-2	DN1p-3	DN1p-5	DN3-1	DN3-2	DN3-3	DN3-4	DN3-5	DN3-7	DN3-8	LPN-2	DN1p-7	DN3-10	DN3-11	DN3-12	DN3-6	LNvs	LPN-1	LNd-3
Gene_count	42	35	33	12	5	4	3	3	3	3	3	3	3	3	3	3	3	3	3	2	2	2	2	2	2	2	1
1	igl	lncRNA:roX1	lncRNA:roX1	lncRNA:roX1	lncRNA:roX1	lncRNA:roX1	lncRNA:roX1	lncRNA:roX1	lncRNA:roX1	lncRNA:roX1	lncRNA:roX1	lncRNA:roX1	lncRNA:roX2	lncRNA:roX1	lncRNA:roX1	lncRNA:roX1	lncRNA:roX1	lncRNA:roX1	lncRNA:roX1	lncRNA:roX1	lncRNA:roX1	lncRNA:roX1	lncRNA:roX1	lncRNA:roX1	lncRNA:roX1	lncRNA:roX1	lncRNA:roX1
2	Ddc	lncRNA:roX2	lncRNA:roX2	lncRNA:roX2	lncRNA:roX2	lncRNA:roX2	lncRNA:roX2	lncRNA:roX2	lncRNA:roX2	lncRNA:roX2	lncRNA:roX2	lncRNA:roX2	lncRNA:roX1	lncRNA:roX2	lncRNA:roX2	lncRNA:roX2	lncRNA:roX2	lncRNA:roX2	lncRNA:roX2	lncRNA:roX2	lncRNA:roX2	lncRNA:roX2	lncRNA:roX2	lncRNA:roX2	lncRNA:roX2	lncRNA:roX2
3	Pxn	Nos	CG6959	Wnt4	Proc	trol	Muc14A	trol	trol	trol	Muc14A	Muc14A	Muc14A	ssx	Muc14A	CG17777	Muc14A	lcs	ssx
4	CG15312	Scp2	CG14692	hid	HLH3B	Muc14A
5	Cngl	CG42342	CG3655	CG42674	Eip63E
6	CG42784	DIP-eta	sNPF	Tbh
7	CG11319	Pde9	Muc14A	CG31176
8	Hs3st-A	CG6123	CG43658	pyd
9	Octalpha2R	CG14692	Dop1R1	CG33543
10	dpr12	dpr1	AstC-R2	nmo
11	rdgA	CG18467	beat-IIIc	Dop1R2
12	tna	dpr9	DIP-kappa	NetB
13	Tdc2	Sema2b	CG13054
14	Pde9	sesB	Rgk3
15	ssx	Ggamma30A	CG9932
16	Best1	side-II	CG45002
17	Ca-alpha1T	Pde11	nmo
18	btsz	CG17839	AstC-R1
19	cpo	side-IV	dpr1
20	dpr16	rgn	Pde11
21	dpr6	oaf	CG17193
22	ttv	sky	Nlg3
23	sca	Plc21C	Ppcs
24	Eip93F	Ppcs	Stacl
25	Rgk3	ssx	DIP-delta
26	kek5	CG34370	dpr13
27	CG34354	AstC-R2	Cyt-c-p
28	CG14431	Trpm	Dh44
29	CG43373	wake	CG30419
30	CG42674	Pura	ttv
31	CG11317	hppy	dve
32	dpr9	CG45002	Pde1c
33	mGluR	CG4629	LpR1
34	rdo	fz
35	CG31221	Muc14A
36	Mp
37	CG14340
38	CG43902
39	rgn
40	lncRNA:roX2
41	NPF
42	lncRNA:roX1

### Sheet: Female_DEGs
	DN3-9b	DN3-9a	LNd-2	DN1p-4	DN3-12	DN1p-2	DN1p-1	DN1p-3	DN2	DN3-1	DN3-5	DN3-7	LNvs	LPN-2	DN1a	DN1p-5	DN1p-6	DN1p-7	DN3-11	DN3-2	DN3-3	DN3-4	DN3-6	DN3-8	LPN-1
Gene_count	32	31	19	17	8	3	2	2	2	2	2	2	2	2	1	1	1	1	1	1	1	1	1	1	1
1	pre-rRNA:CR45845	PVRAP	CG34353	MsR1	Ca-alpha1T	Sxl	Sxl	Sxl	Sxl	Sxl	Sxl	Sxl	CG44422	Sxl	Sxl	Sxl	CNMa	Sxl	Sxl	Sxl	Sxl	Sxl	Sxl	Sxl	Sxl
2	l(3)neo38	mAChR-B	Proc	sNPF	side-V	lncRNA:CR44997	CG34247	rk	lncRNA:CR44997	CG15765	pre-rRNA:CR45845	pre-rRNA:CR45845	Pdfr	CG42240
3	CG42402	beat-VII	CG42394	mamo	Sxl	CG42346
4	Pdfr	CBP	CG31705	Gprk2	PVRAP
5	CG13229	CG17716	lncRNA:CR44663	RYa-R	CG42340
6	dnc	SKIP	dpr3	CG34357	pre-rRNA:CR45845
7	mbl	Dscam3	5-HT2B	CG43078	Gyc32E
8	Fas2	side-VIII	pre-rRNA:CR45845	Fas2	Neto
9	Fili	CG32204	ed	Osi4
10	DIP-zeta	CG33639	CG43658	sca
11	FER	app	CG13950	Ggamma30A
12	kirre	igl	alpha-Man-Ia	Sxl
13	ed	Rh7	Fkbp14	twit
14	CG18599	eys	CG12541	Cbp53E
15	beat-VI	mgl	CG44837	pre-rRNA:CR45845
16	tutl	CG11000	Myc	CG15765
17	Rbp6	Invadolysin	Pde6	CG34247
18	side-VIII	CG44422	CG15765
19	CG17716	dnc	Pdfr
20	PVRAP	rst
21	B4	alpha-Man-Ia
22	nAChRalpha7	kirre
23	mGluR	Oamb
24	CG44422	beat-Ib
25	CG32204	Sxl
26	Sxl	beat-Ic
27	CG15765	CG43373
28	Dgk	Ten-a
29	beat-IV	CG32982
30	dpr10	mGluR
31	CCAP-R	CG15765
32	Ten-a
