## Supplemental Table S1 for "Transcriptomic and functional characterization indicate sexual dimorphism of discrete circadian neuron subtypes"

Genotype	Source	Stock number
CLK856-Gal4	Bloomington Drosophila Stock Center	BDSC 93198
DN3-splitGal4	Ma et al. 2025	NA
DvPDF-Gal4	Bahn et al., 2009	NA
dsx-LexA	Bloomington Drosophila Stock Center	BDSC 605558
GMR41A01-LexA	Bloomington Drosophila Stock Center	BDSC 54787
GMR40A05-LexA	Bloomington Drosophila Stock Center	BDSC 54709
GMR40F04-LexA	Bloomington Drosophila Stock Center	BDSC 54785
UAS-CsChrimson-td-tomato ; transTANGO,tub-FRT-QS-FRT ; LexAop-FLP, QUAS-GCaMP7	Gift from Fang Guo	NA
w- ; transTANGO,QUAS-FLP ; LexAop-FRT-RFP-FRT-GFP	Gift from Fang Guo	NA
UAS-dpr9-RNAi	Vienna Drosophila Resource Center	VDRC 51990
UAS-dpr3-RNAi	Vienna Drosophila Resource Center	VDRC 25109
UAS-eGFP	Bloomington Drosophila Stock Center	BDSC 5430
UAS-H2A::GFP	Gift from Yerbol Kurmangaliyev, Barret Pfeiffer and Gerald Rubin	NA
